# Seasonal niche overlap of diverse facultative antagonistic bacteria of diatoms in a productive coastal ecosystem

**DOI:** 10.1101/2024.06.05.594869

**Authors:** Laura Branscombe, Cordelia Roberts, Claire Widdicombe, Courtney Swink, William H. Wilson, Michael Cunliffe, Katherine Helliwell

## Abstract

Biotic interactions between microbes underpin marine ecosystem health, governing the flux of carbon and other nutrients in the ocean. However, studying aquatic microbial interactions is challenging. Model systems can provide in depth understanding of the mechanisms driving such associations. Yet, insights of the prevalence and co-occurrence dynamics of laboratory model systems in natural ecosystems remain limited. By leveraging 16S and 18S metabarcoding combined with phylogenetic analysis, we assessed the environmental presence of facultative bacterial pathogens of one of the most globally abundant phytoplankton groups, the diatoms. Sampling microbial assemblages in a productive coastal ecosystem over the course of an annual cycle, we detected multiple algicidal bacteria that frequently exhibited overlapping co-occurrences. Together, these bacteria positively correlated with members of the potentially toxic genus *Pseudo-nitzchia*, as well as temperature. Our study indicates that antagonistic bacteria occupy shared temporal niches and demonstrates the need to consider their cumulative impacts on diatom population health, including in future ocean conditions.
