## Supplementary Data 1 for "Seasonal niche overlap of diverse facultative antagonistic bacteria of diatoms in a productive coastal ecosystem"

### Sheet: Dataset S1
Strain	Class	Order	Sequence	Length (bp)	Reference
Thalassospira lohafexi	Alphaproteobacteria	Rhodospirillales	CTTTCGGGAACTGGAGAGTGGCGCACGGGTGAGTACACGCGTGGGGACCTACCTCTTAGTGGGGGATAACGGTTGGAAACGACCGCTAATACCGCATACGCCCTTCGGGGGAAAGATTTATCGCTAAGAGATGGACCCGCGTTGGATTAGATAGTTGGTGAGGTAATGGCTCACCAAGTCGGCGATCCATAGCTGGTTTGAGAGGATGATCAGCCACACTGGGACTGAGACACGGCCCAGACTCCTACGGGAGGCAGCAGTGGGGAATATTGGACAATGGGGGCAACCCTGATCCAGCCATGCCGCGTGAGTGAAGAAGGCCTTCGGGTTGTAAAGCTCTTTCAGATGCGAAGATGATGACGGTAACATCAGAAGAAGCCCCGGCTAATTTCGTGCCAG…	10325	Branscombe et al., 2024
Ponticoccus alexandrii	Alphaproteobacteria	Rhodobacterales	GGACGGGTGAGTAACGCGTGGGAATATGCCCTTCTCTGCGGAATAGCCACTGGAAACGGTGAGTAATACCGCATACGCCCTTCGGGGGAAAGATTTATCGGAGAAGGATTAGCCCGCGTTAGATTAGGTAGTTGGTGGGGTAATGGCCTACCAAGCCTACGATCTATAGCTGGTTTTAGAGGATGATCAGCCACACTGGGACTGAGACACGGCCCAGACTCCTACGGGAGGCAGCAGTGAGGAATCTTAGACAATGGGCGCAAGCCTGATCTAGCCATGCCGCGTGTGTGATGAAGGCCTTAGGGTCGTAAAGCACTTTCGCCAGAGATGATAATGACAGTATCTGGTAAAGAAACCCCGGCTAACTCCGTGCCAGCAGCCGCGGTAATACGGAGGGGG…	1215	Branscombe et al., 2024
Marinobacter adhaerens	Gammaproteobacteria	Alteromonadales	CTGACGAGCGGCGGACGGGTGAGTAATGCATAGGAAACTGCCCAGTAGTGGGGGATAGCCCGGGGAAACCCGGATTAATACCGCGTACGCCCTTCGGGGGAAAGCAGGGGATCTTCGGACCTTGCGCTATTGGATGTGCCTATGTCGGATTAGCTAGTTGGTGGGGTAAAGGCCTACCAAGGCGACGATCCGTAGCTGGTCTGAGAGGATGATCAGCCACATCGGGACTGAGACACGGCCCGAACTCCTACGGGAGGCAGCAGTGGGGAATATTGGACAATGGGGGCAACCCTGATCCAGCCATGCCGCGTGTGTGAAGAAGGCTTTCGGGTTGTAAAGCACTTTCAGTGAGGAGGAAAACTCTGCGACTAATACTCGTAGGGCTTGACGTTACTCACA…	1041	Branscombe et al., 2024
Alteromonas simiduii	Gammaproteobacteria	Alteromonadales	CTTGGGAACTTGCCTTTGCGAGGGGGATAACAGTTGGAAACGACTGCTTTTAATACCGCATAATGTCTTCGGACCAAACGGGGCTTCCTGGGCTCCGGCGCAAAGAGAGGCCCAAGTGAGATTAGCTAGTTGGTAAGGTAACGGCTTACCAAGGCGACGATCTCTTAGCTGTTCTGAGAGGAAGATCACCCACACTGGGACTGAGACCCGGCCCAAAATGACTCCTACGGGAGGCAGCAGTGGGGAATATTGCACAATGGGGGAAACCCTGATGCAGCCATGCCGCGTGTGTGAAGAAGGCCTTTCGGGTTGTAAAGCACTTTCAGTTGTGAGGAAAAGTTAGTAGTTAATACCTGCTAGCCGTGACGTTAACAACAGAAGAAGCACCGGCTAAYTCCG…	1330	Branscombe et al., 2024
Halomonas titanicae	Gammaproteobacteria	Oceanospirillales	GTAGCTTGCTACCCGCTGACGAGCGGCGGACGGGTGAGTAATGCATAGGAATCTGCCCGATAGTGGGGGATAACCTGGGGAAACCCAGGCTAATACCGCATACGTCCTACGGGAGAAAGGGGGCTTCGGCTCCCGCTATTGGATGAGCCTATGTCGGATTAGCTAGTTGGTAAGGTAATGGCTTACCAAGGCAACGATCCGTAGCTGGTCTGAGAGGATGATCAGCCACATCGGGACTGAGACACGGCCCGAACTCCTACGGGAGGCAGCAGTGGGGAATATTGGACAATGGGGGCAACCCTGATCCAGCCATGCCGCGTGTGTGAAGAAGGCCCTCGGGTTGTAAAGCACTTTCAGCGAGGAAGAACGCCTATTGGTTAATACCCATTAGGAAAGACA…	1364	Branscombe et al., 2024
Vibrio diazotrophicus	Gammaproteobacteria	Vibrionales	TTCTCGGGTGGCGAGCGGCGGACAGGGGGGGTGAGTAATGCCTGGGAAATTGCCCTGATGTGGGGGATAACCATTGGAAACGATGGCTAATACCGCATAATAGCTTCGGCTCAAAGAGGGGGACCTTTTCGGGCCTCTCGCGTCAGGATATGCCCAGGTGGGAGGTTTTAGCTAGTTTGGGGTGAGGTAATGGCTCACCAAGGCGAGGCGATCCCTAGCTGGTCTGAGAGGATGATCAGCCACACCTGGAACTGAGACACGGTCCAGACTCCTACGGGAGGCAGCAGTGGGGAATATTGCACAATGGGCGCAAGCCTGATGCAGCCATGCCGCGTGTGTGAAGAAGGCCTTCGGGTTGTAAAGCACTTTCAGTCGTGAGGAAGGTGGTGTTGTTAATAG…	1340	Branscombe et al., 2024
Maribacter spongicola	Bacteroidetes	Flavobacteriales	CTCCGCCGACGACCGGCGCACGGGTGCGCACCGCGTATGGAACCTACCTTGTACAGGGGAATAGCCTTTGGAAACGAAGATTAATGCCCCGTGGTACCATGACCCGGCATCGGGATATGGTTAAAGCCTTCGGGCGGTACAAGATGGCCATGCGTCCCATTAGCTAGTTGGTAAGGTAACGGCTTACCAAGGCTACGATGGGTAGGGGCCCTGAGAGGGGGATCCCCCACACTGGTACTGAGACACGGACCAGACTCCTACGGGAGGCAGCAGTGAGGAATATTGGACAATGGAGGAGACTCTGATCCAGCCATGCCGCGTGCAGGAAGAATGCCCTATGGGTAGTAAACTGCTTTTATACGGGAAGAAAAAGAGCTACGTGTAGCTTACTGACGGTAC…	1336	Branscombe et al., 2024
Maribacter dokdonensis	Bacteroidetes	Flavobacteriales	GCACCGCGTATGGAACCTGCCTTGTACAGGGGAATAGCCCAGGGAAACTTGGATTAATGCCCCGTAGTACCGTATTTCGGCATCGTTATACGGTTAAAGCCTTCGGGCGGTACAAGATGGCCATGCGTCCCATTAGCTTGTTGGTAAGGTAACGGCTTACCAAGGCTACGATGGGTAGGGGCCCTGAGAGGGGGATCCCCCACACTGGTACTGAGACACGGACCAGACTCCTACGGGAGGCAGCAGTGAGGAATATTGGACAATGGAGGAGACTCTGATCCAGCCATGCCGCGTGCAGGAAGAATGCCCTATGGGTAGTAAACTGCTTTTATACGGGAAGAAAAAGAGCTACGTGTAGCTTACTGACGGTACCGTAAGAATAAGGACCGGCTAACTCCG…	1267	Branscombe et al., 2024; Wang et al., 2016
Metabacillus idriensis	Bacilli	Bacillales	CTTGACGGTACCTAACCAGAAAGCCACGGCTAACTACGTGCCAGCAGCCGCGGTAATACGTAGGTGGCAAGCGTTGTCCGGAATTATTGGGCGTAAAGCGCGCGCAGGCGGTTTNTTAAGTCTGATGTGAAAGCCCCCGGCTCAACCGGGGAGGGTCATTGGAAACTGGGAAACTTGAGTGCAGAAGAGGAGAGTGGAATTCCACGTGTAGCGGTGAAATGCGTAGAGATGTGGAGGAACACCAGTGGCGAAGGCGACTCTCTGGTCTGTAACTGACGCTGAGGCGCGAAAGCGTGGGGAGCGAACAGGATTAGATACCCTGGTAGTCCACGCCGTAAACGATGAGTGCTAAGTGTTAGAGGGTTTCCGCCCTTTAGTGCTGCAGCTAACGCATTAAGC…	921	Branscombe et al., 2024
Croceibacter atlanticus HV2	Bacteroidetes	Flavobacteriales	AGCGGGAAGGAGCTTGCTCCTTTGCCGGCGAGTGGCGCACGGGTGCGTAACGCGTATACAACCTACCTTATACAGGGGTATAGCCCAGGGAAACTTGGATTAACACCCCATAGTAATATGTTTTGGCATCATTACATATTTAAAACTACGGTGGTATAAGATGGGTATGCGTCCCATTAGCTTGTTGGTGTGGTAACGGCACACCAAGGCAACGATGGGTAGGGGCCCTGAGAGGGGGATCCCCCACACTGGTACTGAGACACGGACCAGACTCCTACGGGAGGCAGCAGTGAGGAATATTGGACAATGGGCGGGAGCCTGATCCAGCCATGCCGCGTGCAGGAAGACTGCCCTATGGGTTGTAAACTGCTTTTATACGGGAAGAAACCCACCTACGTG…	1353	Van tol et al., 2017
Kordia algicida 0T-1	Bacteroidetes	Flavobacteriales	AGAGTTTGATCCTGGCTCAGGATGAACGCTAGCGGCAGGCTTAACACATGCAAGTCGAGGGGTAACATTGGTGCTTGCGCCAGATGACGACCGGCGCACGGGTGCGTAACGCGTATGAAACCTACCTAATACAGGGGGATAGCCCAGAGAAATTTGGATTAATACCCCATGGTACTGTTGGATTGCATGATTCAATAGTTAAAGATTTATCGGTATTAGATGGTCATGCGTTCTATTAGTTAGTTGGTAAGGTAACGGCTTACCAAGACAGCGATAGATAGGGGCCCTGAGAGGGGGATCCCCCACACTGGTACTGAGACACGGACCAGACTCCTACGGGAGGCAGCAGTGAGGAATATTGGACAATGGAGGCAACTCTGATCCAGCCATGCCGCGTGA…	1514	Sohn et al., 2004
